# Pick Your Poison: Tetrodotoxin Variants Give Pacific Newts a Potential Leg Up in the Coevolutionary Arms Race with Resistant Garter Snake Predators

**DOI:** 10.64898/2026.05.20.726542

**Authors:** Kait B. Malewicz, Kelly E. Robinson, Anne M. Brown, Christopher S. Jeffrey, Casey S. Philbin, Joel W. McGlothlin, Justin A. Lemkul, Chris R. Feldman

## Abstract

Coevolution proceeds through the evolution of traits that mediate ecological interactions and evolutionary outcomes. In the arms race between toxic Pacific newts (*Taricha*) and their garter snake predators (*Thamnophis*), this interface involves tetrodotoxin (TTX), an antipredator defense that inhibits nerve and muscle function by blocking voltage-gated sodium channels. In response, snakes have evolved TTX-resistant channels, in some cases leading to snake populations that are nearly invulnerable to TTX. For decades, newt TTX has been treated as a single defensive trait, yet TTX occurs as a family of structurally related analogs that may represent alternative defenses against snakes. Here, we characterize TTX analog diversity in all four species of *Taricha* and evaluate how these compounds interact with sodium channels in coevolved garter snakes. Using LC–MS analysis of newt skin secretions, we detected a diverse suite of TTX analogs previously unrecognized in Pacific newts. We then used molecular docking models to evaluate interactions between various TTX analogs and variants of the skeletal muscle channel (Na_V_1.4) that span the range of TTX resistance in garter snakes. We found that some TTX analogs docked better than canonical TTX in resistant snake channels. Notably, we show that 11-deoxy-4-epi-TTX and 11-deoxy-TTX have favorable interactions with hydrophobic amino-acid substitutions in extremely resistant garter snake sodium channels, potentially circumventing predator resistance to canonical TTX. Our results suggest a complex arms race involving multiple newt TTX analogs and multiple snake sodium channel variants. As such, newts may keep pace with snakes by diversifying their arsenal of chemical weapons.

**Significance:** In western North America, some newts have enough toxin in their skin to kill most predators, but coevolution has led to toxin resistance in their garter snake predators that in some cases is so extreme that snakes should be able to withstand more toxin than newts could possibly possess. Here, we explore the possibility that newts may be able to fight back against these resistant predators through the by evolving a diverse repertoire of toxins. We use chemical analyses and computational modeling to show that newts have a wide variety of toxins, some of which are likely to be more effective against resistant snakes, suggesting that coevolution may continue to occur even when snakes become very resistant.
