## Supplementary material for "Pick Your Poison: Tetrodotoxin Variants Give Pacific Newts a Potential Leg Up in the Coevolutionary Arms Race with Resistant Garter Snake Predators": Raw abundance data

### Sheet: USE_TTX_Analogs_v2
Newt_sp	TTX_Analog	Rel_Abundance.Raw	log(Rel_Abundance+1)
T. granulosa	285.096.6.8730006	0	0
T. granulosa	285.096.6.8730006	0.226412	0.0886363
T. granulosa	285.096.6.8730006	0	0
T. granulosa	285.096.6.8730006	0.0369222	0.0157462
T. granulosa	285.096.6.8730006	0.0196486	0.00845051
T. granulosa	285.096.6.8730006	0.0261571	0.0112138
T. granulosa	285.096.6.8730006	0.313665	0.118484
T. granulosa	285.096.6.8730006	0	0
T. granulosa	285.096.6.8730006	0	0
T. granulosa	285.096.6.8730006	0	0
T. granulosa	287.1116.1.47	0.0200787	0.00863366
T. granulosa	287.1116.1.47	0	0
T. granulosa	287.1116.1.47	0	0
T. granulosa	287.1116.1.47	0	0
T. granulosa	287.1116.1.47	0	0
T. granulosa	287.1116.1.47	0	0
T. granulosa	287.1116.1.47	0	0
T. granulosa	287.1116.1.47	0.0287174	0.0122961
T. granulosa	287.1116.1.47	0	0
T. granulosa	287.1116.1.47	0.0230777	0.00990864
T. granulosa	287.1118.2.133	0	0
T. granulosa	287.1118.2.133	0.0140617	0.00606438
T. granulosa	287.1118.2.133	0	0
T. granulosa	287.1118.2.133	0	0
T. granulosa	287.1118.2.133	0	0
T. granulosa	287.1118.2.133	0	0
T. granulosa	287.1118.2.133	0	0
T. granulosa	287.1118.2.133	0	0
T. granulosa	287.1118.2.133	0	0
T. granulosa	287.1118.2.133	0	0
T. granulosa	301.091.1.5849994	0	0
T. granulosa	301.091.1.5849994	0.412607	0.150021
T. granulosa	301.091.1.5849994	0	0
T. granulosa	301.091.1.5849994	0.166335	0.0668234
T. granulosa	301.091.1.5849994	0.0519713	0.0220039
T. granulosa	301.091.1.5849994	0.0746098	0.0312508
T. granulosa	301.091.1.5849994	0.372671	0.137566
T. granulosa	301.091.1.5849994	0	0
T. granulosa	301.091.1.5849994	0.0599822	0.0252986
T. granulosa	301.091.1.5849994	0.0272707	0.0116849
T. granulosa	303.1055.1.7169994	0.0726131	0.0304431
T. granulosa	303.1055.1.7169994	0.335244	0.12556
T. granulosa	303.1055.1.7169994	0	0
T. granulosa	303.1055.1.7169994	0.275902	0.105817
T. granulosa	303.1055.1.7169994	0.0491076	0.02082
T. granulosa	303.1055.1.7169994	0.0629183	0.0264999
T. granulosa	303.1055.1.7169994	0.453416	0.16239
T. granulosa	303.1055.1.7169994	0.0330694	0.0141295
T. granulosa	303.1055.1.7169994	0.0520581	0.0220397
T. granulosa	303.1055.1.7169994	0	0
T. granulosa	303.1166.1.1280001	0.0143363	0.00618196
T. granulosa	303.1166.1.1280001	0.0108896	0.00470372
T. granulosa	303.1166.1.1280001	0	0
T. granulosa	303.1166.1.1280001	0	0
T. granulosa	303.1166.1.1280001	0	0
T. granulosa	303.1166.1.1280001	0	0
T. granulosa	303.1166.1.1280001	0.0076254	0.00329911
T. granulosa	303.1166.1.1280001	0.00940955	0.00406741
T. granulosa	303.1166.1.1280001	0	0
T. granulosa	303.1166.1.1280001	0.0189746	0.00816336
T. granulosa	319.1021.1.112	0	0
T. granulosa	319.1021.1.112	0.0148293	0.00639298
T. granulosa	319.1021.1.112	0	0
T. granulosa	319.1021.1.112	0	0
T. granulosa	319.1021.1.112	0.0139906	0.00603393
T. granulosa	319.1021.1.112	0	0
T. granulosa	319.1021.1.112	0.0142829	0.00615908
T. granulosa	319.1021.1.112	0	0
T. granulosa	319.1021.1.112	0	0
T. granulosa	319.1021.1.112	0	0
T. granulosa	319.1023.1.4770004	0.0252923	0.0108477
T. granulosa	319.1023.1.4770004	1.43266	0.386082
T. granulosa	319.1023.1.4770004	0.0109368	0.00472401
T. granulosa	319.1023.1.4770004	0.848297	0.266772
T. granulosa	319.1023.1.4770004	0.171156	0.0686146
T. granulosa	319.1023.1.4770004	0.395425	0.144706
T. granulosa	319.1023.1.4770004	1.1118	0.324653
T. granulosa	319.1023.1.4770004	0.0140638	0.00606529
T. granulosa	319.1023.1.4770004	0.277069	0.106214
T. granulosa	319.1023.1.4770004	0.199741	0.0790876
T. granulosa	335	0.00577611	0.00250132
T. granulosa	335	0.0673601	0.028311
T. granulosa	335	0.00246592	0.00106962
T. granulosa	335	0.0370317	0.015792
T. granulosa	335	0.00758506	0.00328172
T. granulosa	335	0.0101858	0.00440125
T. granulosa	335	0.0870247	0.0362394
T. granulosa	335	0.00928613	0.0040143
T. granulosa	335	0.00933381	0.00403482
T. granulosa	335	0.0103432	0.00446891
T. rivularis	285.096.6.8730006	0.040326	0.0171695
T. rivularis	285.096.6.8730006	0.0545482	0.0230664
T. rivularis	285.096.6.8730006	0.0385008	0.0164068
T. rivularis	285.096.6.8730006	0	0
T. rivularis	285.096.6.8730006	0	0
T. rivularis	285.096.6.8730006	0	0
T. rivularis	285.096.6.8730006	0	0
T. rivularis	285.096.6.8730006	0	0
T. rivularis	285.096.6.8730006	0.0556397	0.0235157
T. rivularis	285.096.6.8730006	0.0140984	0.00608008
T. rivularis	287.1116.1.47	0	0
T. rivularis	287.1116.1.47	0	0
T. rivularis	287.1116.1.47	0	0
T. rivularis	287.1116.1.47	0	0
T. rivularis	287.1116.1.47	0	0
T. rivularis	287.1116.1.47	0	0
T. rivularis	287.1116.1.47	0	0
T. rivularis	287.1116.1.47	0	0
T. rivularis	287.1116.1.47	0	0
T. rivularis	287.1116.1.47	0	0
T. rivularis	287.1118.2.133	0	0
T. rivularis	287.1118.2.133	0	0
T. rivularis	287.1118.2.133	0	0
T. rivularis	287.1118.2.133	0	0
T. rivularis	287.1118.2.133	0	0
T. rivularis	287.1118.2.133	0	0
T. rivularis	287.1118.2.133	0	0
T. rivularis	287.1118.2.133	0	0
T. rivularis	287.1118.2.133	0	0
T. rivularis	287.1118.2.133	0	0
T. rivularis	301.091.1.5849994	0.238707	0.0929684
T. rivularis	301.091.1.5849994	0.428886	0.154997
T. rivularis	301.091.1.5849994	0.263924	0.101721
T. rivularis	301.091.1.5849994	0.371681	0.137253
T. rivularis	301.091.1.5849994	0.243559	0.0946664
T. rivularis	301.091.1.5849994	0.293785	0.111862
T. rivularis	301.091.1.5849994	0.0532645	0.0225374
T. rivularis	301.091.1.5849994	0.0967074	0.0400908
T. rivularis	301.091.1.5849994	0.176798	0.070702
T. rivularis	301.091.1.5849994	0.131734	0.0537444
T. rivularis	303.1055.1.7169994	0.1442	0.0585021
T. rivularis	303.1055.1.7169994	0.192633	0.0765069
T. rivularis	303.1055.1.7169994	0.157638	0.0635727
T. rivularis	303.1055.1.7169994	0.575221	0.197342
T. rivularis	303.1055.1.7169994	0.35274	0.131214
T. rivularis	303.1055.1.7169994	0.350282	0.130425
T. rivularis	303.1055.1.7169994	0.0565976	0.0239096
T. rivularis	303.1055.1.7169994	0.1222	0.0500703
T. rivularis	303.1055.1.7169994	0.12433	0.0508938
T. rivularis	303.1055.1.7169994	0.0798089	0.0333469
T. rivularis	303.1166.1.1280001	0	0
T. rivularis	303.1166.1.1280001	0	0
T. rivularis	303.1166.1.1280001	0	0
T. rivularis	303.1166.1.1280001	0.00739652	0.00320045
T. rivularis	303.1166.1.1280001	0	0
T. rivularis	303.1166.1.1280001	0	0
T. rivularis	303.1166.1.1280001	0	0
T. rivularis	303.1166.1.1280001	0	0
T. rivularis	303.1166.1.1280001	0	0
T. rivularis	303.1166.1.1280001	0	0
T. rivularis	319.1021.1.112	0.012022	0.00518994
T. rivularis	319.1021.1.112	0	0
T. rivularis	319.1021.1.112	0	0
T. rivularis	319.1021.1.112	0.0238897	0.0102532
T. rivularis	319.1021.1.112	0.0116875	0.00504638
T. rivularis	319.1021.1.112	0.0133206	0.00574686
T. rivularis	319.1021.1.112	0	0
T. rivularis	319.1021.1.112	0	0
T. rivularis	319.1021.1.112	0	0
T. rivularis	319.1021.1.112	0	0
T. rivularis	319.1023.1.4770004	1.12648	0.327662
T. rivularis	319.1023.1.4770004	1.57625	0.410987
T. rivularis	319.1023.1.4770004	1.04262	0.310188
T. rivularis	319.1023.1.4770004	0.9941	0.299747
T. rivularis	319.1023.1.4770004	0.993151	0.29954
T. rivularis	319.1023.1.4770004	1.05367	0.312531
T. rivularis	319.1023.1.4770004	0.265266	0.102182
T. rivularis	319.1023.1.4770004	0.554717	0.191651
T. rivularis	319.1023.1.4770004	0.843558	0.265657
T. rivularis	319.1023.1.4770004	0.717033	0.234779
T. rivularis	335	0.0290932	0.0124547
T. rivularis	335	0.0987356	0.0408932
T. rivularis	335	0.0408067	0.0173701
T. rivularis	335	0.0982704	0.0407093
T. rivularis	335	0.034501	0.0147309
T. rivularis	335	0.0672669	0.028273
T. rivularis	335	0.00776861	0.00336083
T. rivularis	335	0.0159271	0.00686253
T. rivularis	335	0.03555	0.0151711
T. rivularis	335	0.021735	0.00933828
T. sierrae	285.096.6.8730006	0	0
T. sierrae	285.096.6.8730006	0	0
T. sierrae	285.096.6.8730006	0	0
T. sierrae	285.096.6.8730006	0	0
T. sierrae	285.096.6.8730006	0	0
T. sierrae	285.096.6.8730006	0	0
T. sierrae	285.096.6.8730006	0	0
T. sierrae	285.096.6.8730006	0.00855831	0.00370101
T. sierrae	285.096.6.8730006	0	0
T. sierrae	285.096.6.8730006	0	0
T. sierrae	287.1116.1.47	0	0
T. sierrae	287.1116.1.47	0	0
T. sierrae	287.1116.1.47	0	0
T. sierrae	287.1116.1.47	0	0
T. sierrae	287.1116.1.47	0	0
T. sierrae	287.1116.1.47	0	0
T. sierrae	287.1116.1.47	0	0
T. sierrae	287.1116.1.47	0	0
T. sierrae	287.1116.1.47	0	0
T. sierrae	287.1116.1.47	0	0
T. sierrae	287.1118.2.133	0	0
T. sierrae	287.1118.2.133	0	0
T. sierrae	287.1118.2.133	0	0
T. sierrae	287.1118.2.133	0	0
T. sierrae	287.1118.2.133	0	0
T. sierrae	287.1118.2.133	0	0
T. sierrae	287.1118.2.133	0.0269551	0.0115515
T. sierrae	287.1118.2.133	0.0889894	0.0370237
T. sierrae	287.1118.2.133	0.0418155	0.0177908
T. sierrae	287.1118.2.133	0	0
T. sierrae	301.091.1.5849994	0	0
T. sierrae	301.091.1.5849994	0	0
T. sierrae	301.091.1.5849994	0	0
T. sierrae	301.091.1.5849994	0	0
T. sierrae	301.091.1.5849994	0.0319773	0.0136702
T. sierrae	301.091.1.5849994	0.028057	0.0120172
T. sierrae	301.091.1.5849994	0.10926	0.0450332
T. sierrae	301.091.1.5849994	0.300268	0.114033
T. sierrae	301.091.1.5849994	0.0590225	0.0249052
T. sierrae	301.091.1.5849994	0.0133435	0.00575669
T. sierrae	303.1055.1.7169994	0.394737	0.144492
T. sierrae	303.1055.1.7169994	0.25613	0.0990345
T. sierrae	303.1055.1.7169994	0.368254	0.136167
T. sierrae	303.1055.1.7169994	1.1	0.322219
T. sierrae	303.1055.1.7169994	1.88067	0.459493
T. sierrae	303.1055.1.7169994	1.66571	0.425813
T. sierrae	303.1055.1.7169994	0	0
T. sierrae	303.1055.1.7169994	0.137071	0.0557876
T. sierrae	303.1055.1.7169994	0	0
T. sierrae	303.1055.1.7169994	0	0
T. sierrae	303.1166.1.1280001	0	0
T. sierrae	303.1166.1.1280001	0	0
T. sierrae	303.1166.1.1280001	0	0
T. sierrae	303.1166.1.1280001	0	0
T. sierrae	303.1166.1.1280001	0	0
T. sierrae	303.1166.1.1280001	0	0
T. sierrae	303.1166.1.1280001	0	0
T. sierrae	303.1166.1.1280001	0	0
T. sierrae	303.1166.1.1280001	0	0
T. sierrae	303.1166.1.1280001	0	0
T. sierrae	319.1021.1.112	0	0
T. sierrae	319.1021.1.112	0	0
T. sierrae	319.1021.1.112	0	0
T. sierrae	319.1021.1.112	0	0
T. sierrae	319.1021.1.112	0	0
T. sierrae	319.1021.1.112	0	0
T. sierrae	319.1021.1.112	0	0
T. sierrae	319.1021.1.112	0	0
T. sierrae	319.1021.1.112	0	0
T. sierrae	319.1021.1.112	0	0
T. sierrae	319.1023.1.4770004	0	0
T. sierrae	319.1023.1.4770004	0.00798835	0.00345551
T. sierrae	319.1023.1.4770004	0	0
T. sierrae	319.1023.1.4770004	0.0272377	0.011671
T. sierrae	319.1023.1.4770004	0.0631372	0.0265893
T. sierrae	319.1023.1.4770004	0.0890393	0.0370436
T. sierrae	319.1023.1.4770004	0.522901	0.182672
T. sierrae	319.1023.1.4770004	1.07507	0.317032
T. sierrae	319.1023.1.4770004	0.301676	0.114503
T. sierrae	319.1023.1.4770004	0.0913407	0.0379603
T. sierrae	335	0.00376593	0.00163245
T. sierrae	335	0.00380532	0.00164949
T. sierrae	335	0.00447607	0.00193959
T. sierrae	335	0.0101436	0.0043831
T. sierrae	335	0.0291568	0.0124816
T. sierrae	335	0.0531945	0.0225086
T. sierrae	335	0.0249744	0.010713
T. sierrae	335	0.0832756	0.034739
T. sierrae	335	0.00707405	0.0030614
T. sierrae	335	0.005293	0.00229266
T. torosa	285.096.6.8730006	0	0
T. torosa	285.096.6.8730006	0	0
T. torosa	285.096.6.8730006	0	0
T. torosa	285.096.6.8730006	0	0
T. torosa	285.096.6.8730006	0	0
T. torosa	285.096.6.8730006	0	0
T. torosa	285.096.6.8730006	0	0
T. torosa	285.096.6.8730006	0	0
T. torosa	285.096.6.8730006	0	0
T. torosa	285.096.6.8730006	0	0
T. torosa	287.1116.1.47	0	0
T. torosa	287.1116.1.47	0	0
T. torosa	287.1116.1.47	0.0133831	0.00577366
T. torosa	287.1116.1.47	0	0
T. torosa	287.1116.1.47	0	0
T. torosa	287.1116.1.47	0	0
T. torosa	287.1116.1.47	0	0
T. torosa	287.1116.1.47	0	0
T. torosa	287.1116.1.47	0	0
T. torosa	287.1116.1.47	0	0
T. torosa	287.1118.2.133	0	0
T. torosa	287.1118.2.133	0	0
T. torosa	287.1118.2.133	0	0
T. torosa	287.1118.2.133	0	0
T. torosa	287.1118.2.133	0	0
T. torosa	287.1118.2.133	0	0
T. torosa	287.1118.2.133	0	0
T. torosa	287.1118.2.133	0	0
T. torosa	287.1118.2.133	0	0
T. torosa	287.1118.2.133	0	0
T. torosa	301.091.1.5849994	0	0
T. torosa	301.091.1.5849994	0	0
T. torosa	301.091.1.5849994	0.0393369	0.0167564
T. torosa	301.091.1.5849994	0	0
T. torosa	301.091.1.5849994	0.013767	0.00593815
T. torosa	301.091.1.5849994	0.190008	0.07555
T. torosa	301.091.1.5849994	0	0
T. torosa	301.091.1.5849994	0.0864655	0.036016
T. torosa	301.091.1.5849994	0.115157	0.0473362
T. torosa	301.091.1.5849994	0.0697593	0.0292861
T. torosa	303.1055.1.7169994	0	0
T. torosa	303.1055.1.7169994	0	0
T. torosa	303.1055.1.7169994	0	0
T. torosa	303.1055.1.7169994	0	0
T. torosa	303.1055.1.7169994	0	0
T. torosa	303.1055.1.7169994	0.0860261	0.0358403
T. torosa	303.1055.1.7169994	0	0
T. torosa	303.1055.1.7169994	0.0587601	0.0247976
T. torosa	303.1055.1.7169994	0.0594522	0.0250814
T. torosa	303.1055.1.7169994	0.0382499	0.0163019
T. torosa	303.1166.1.1280001	0	0
T. torosa	303.1166.1.1280001	0	0
T. torosa	303.1166.1.1280001	0	0
T. torosa	303.1166.1.1280001	0	0
T. torosa	303.1166.1.1280001	0	0
T. torosa	303.1166.1.1280001	0	0
T. torosa	303.1166.1.1280001	0	0
T. torosa	303.1166.1.1280001	0	0
T. torosa	303.1166.1.1280001	0	0
T. torosa	303.1166.1.1280001	0	0
T. torosa	319.1021.1.112	0	0
T. torosa	319.1021.1.112	0	0
T. torosa	319.1021.1.112	0	0
T. torosa	319.1021.1.112	0	0
T. torosa	319.1021.1.112	0	0
T. torosa	319.1021.1.112	0	0
T. torosa	319.1021.1.112	0	0
T. torosa	319.1021.1.112	0	0
T. torosa	319.1021.1.112	0	0
T. torosa	319.1021.1.112	0	0
T. torosa	319.1023.1.4770004	0.010505	0.00453847
T. torosa	319.1023.1.4770004	0.039207	0.016702
T. torosa	319.1023.1.4770004	0.185902	0.0740489
T. torosa	319.1023.1.4770004	0.0569106	0.0240382
T. torosa	319.1023.1.4770004	0.0930407	0.0386363
T. torosa	319.1023.1.4770004	0.852349	0.267723
T. torosa	319.1023.1.4770004	0.0123557	0.00533315
T. torosa	319.1023.1.4770004	0.400593	0.146312
T. torosa	319.1023.1.4770004	0.421384	0.152711
T. torosa	319.1023.1.4770004	0.438235	0.15783
T. torosa	335	0.00228797	0.00099252
T. torosa	335	0.00252179	0.00109382
T. torosa	335	0.013713	0.00591503
T. torosa	335	0.00145224	0.000630244
T. torosa	335	0.00230433	0.000999608
T. torosa	335	0.0218545	0.00938906
T. torosa	335	0.000559918	0.000243101
T. torosa	335	0.0139441	0.00601403
T. torosa	335	0.0128569	0.00554811
T. torosa	335	0.00850405	0.00367765
